# LEADER (Leaf Element Accumulation from Deep Roots): a nondestructive phenotyping platform to estimate rooting depth in the field

**DOI:** 10.1101/2023.05.02.539074

**Authors:** Meredith T. Hanlon, Kathleen M. Brown, Jonathan P. Lynch

## Abstract

Deeper rooted crops are an avenue to increase plant water and nitrogen uptake under limiting conditions and increase long-term soil carbon storage. Measuring rooting depth, however, is challenging due to the destructive, laborious, or imprecise methods that are currently available. Here, we present LEADER (Leaf Element Accumulation from DEep Roots) as a method to estimate in-field root depth of maize plants. We use both X-Ray fluorescence spectroscopy (XRF) and ICP-OES (Inductively Coupled Plasma Optical Emission spectroscopy) to measure leaf elemental content and relate this to metrics of root depth. Principal components of leaf elemental content correlate with measures of root length in four genotypes (R^2^= 0.8 for total root length), and we use linear discriminant analysis to classify plants as having different metrics related to root depth across four field sites in the United States. We can correctly classify the plots with the longest root length at depth with high accuracy (accuracy greater than 0.6) at two of our field sites (Hancock, WI and Rock Spring, PA). We also use strontium (Sr) as a tracer element in both greenhouse and field studies, showing that elemental accumulation of Sr in leaf tissue can be measured with XRF and can estimate root depth. We propose the adoption of LEADER as a tool for measuring root depth in different plant species and soils. LEADER is faster and easier than any other methods that currently exist and could allow for extensive study and understanding of deep rooting.
