## Supplemental Tables for "LEADER (Leaf Element Accumulation from Deep Roots): a nondestructive phenotyping platform to estimate rooting depth in the field"

### Sheet: Information
Supplemental Table 1	Agronomic and field information for field sites used in this study
Supplemental Table 2	Element extraction parameters from XRF scans
Supplemental Table 3	Germplasm used in field studies. X indicates the plants were grown and sampled for leaf elemental content. Xc indicates cores were taken for root depth.
Supplemental Table 4	Sampling information for field studies

### Sheet: Supplemental Table 1
Site	Location	Soil Type	Agronomy	Planting information
PA19	40.710272, -77.952788	Hagerstown Silt loam	224 kg/ha of urea N to HN, none to LN. Other nutrients as reccomended. Irrigated as needed.	3 row plot, 60 plants per plot, 75 cm row width and 23 cm between plants
PA20	40.710272, -77.952788	Hagerstown Silt loam	224 kg/ha of urea N to HN, none to LN. Other nutrients as reccomended. Irrigated as needed.	3 row plot, 60 plants per plot, 75 cm row width and 23 cm between plants
CO19	40.6502515, -104.9953871	Fort Collins Alfisol (fine-loam)	Differential linear irrigation	2 row plot, 36 plants per plot, 75 cm row width, and 25 cm between plants
HAN19	44.118611, -89.555278	Friendship Entisol (100% sand)	HN 224.73 kg N/ha urea, LN: 41.25 kg N/ha. Water: rain (all) 636.5 mm, Additional for WW: 176.5 mm. Additional for WS: 70.4 mm	4 row plot, 168 plants per plot, 75 cm row width, and 16 cm between plants
ARL19	43.303344, -89.386564	Plano Mollisol	No treatments applied	4 row plot, 168 plants per plot, 75 cm row width, and 16 cm between plants

### Sheet: Supplemental Table 2
Element	XRF Peak for quantification	scanning phase	Voltage (kV)	Amps (µA)
Al	K12	p1	20 kV	200 µA	Al 38 µm
Ba	L1	p2	10 kV	20 µA	none
Br	K12	p3	45 kV	30 µA	Cu 38 µm/ Ti 25 µm /Al 300 µm
Ca	K12	p1	20 kV	200 µA	Al 38 µm
Cl	K12	p1	20 kV	200 µA	Al 38 µm
Cu	K12	p1	20 kV	200 µA	Al 38 µm
Co	K12	p3	45 kV	30 µA	Cu 38 µm/ Ti 25 µm /Al 300 µm
Fe	K12	p1	20 kV	200 µA	Al 38 µm
K	K12	p1	20 kV	200 µA	Al 38 µm
Mg	K12	p2	10 kV	20 µA	none
Mn	K12	p1	20 kV	200 µA	Al 38 µm
Ni	K12	p1	20 kV	200 µA	Al 38 µm
P	K12	p2	10 kV	20 µA	and no
Pb	L1	p3	45 kV	30 µA	Cu 38 µm/ Ti 25 µm /Al 300 µm
Rb	K12	p3	45 kV	30 µA	Cu 38 µm/ Ti 25 µm /Al 300 µm
S	K12	p2	10 kV	20 µA	none
Si	K12	p2	10 kV	20 µA	none
Sn	K12	p4	30 kV	30 µA	Ti 25 µm/Al 300 µm
Sr	K12	p3	45 kV	30 µA	Cu 38 µm/ Ti 25 µm /Al 300 µm
Ti	K12	p1	20 kV	200 µA	Al 38 µm
Zn	K12	p1	20 kV	200 µA	Al 38 µm

### Sheet: Supplemental Table 3
Genotype	2019_ARL	2019_PA	2019_HAN	2019_CO
B101	x	xc	x	x
B112		x		x
DE1	x	x	x	x
DKIB014	x	xc	xc	x
DKPB80	x	x	x	x
H96	x	x	x	x
LH119	x	xc	xc	xc
LH123HT	x	x	x	x
LH59	x	x	x	x
Pa762	x	x	x	x
PHB09	x	x	x	x
PHG50	x	xc	xc	xc
PHZ51	x	xc	xc	xc
W612S	x	xc	x	x
DKIB014 X W605S	xc	xc	xc	xc
DKPB80 X 3IIH6	xc	xc	xc	xc
H96 X 3IIH6		x		x
LH123HT X PHB47	x	x	x	x
LH59 X PHG29	x	x	x	x
LH59 X PHP02	xc	xc	x	xc
Pa762 X 3IIH6	x	x	x	x
PHG50 X PHG47	x	x	x	x
PHG50 X PHG72	xc	x	xc	xc
PHG50 X PHN11	x	x	x	x
PHG72 X PHG50		x		x
PHJ89 X PHZ51	x	x	x	x
PHZ51 X LH59	x	x	x	x
PHZ51 X LH82	xc	xc	x	x
PHZ51 X PHP02	xc	xc	xc	xc
W612S X 3IIH6		x		x
3IIH6_PHK76_0191 X PHT69					xc
3IIH6_PHK76_0347 X PHT69					xc
3IIH6_PHP02_0126 X PHT69					xc
LH185_PHN46_0102 X PHT69					xc
LH82_PHP02_0069 X PHT69					xc
LH82_PHP02_0097 X PHT69					xc
PHN46_3IIH6_0030 X PHT69					xc
Pioneer P0339Q					xc
W606S_PHN46_0088 X PHT69					xc

### Sheet: Supplemental Table 4
Experiment	Treatments	Genotypes	Cores_total	Cores_per_plot	Plots	Leaves_per_plot
PA19	HN, LN	12	288	3	96	3
PA20	HN, LN	9	68	1	68	1
HAN19	HN_WW, HN_WS, LN_WW, LN_WS	8	192	2	96	2
ARL19		6	36	2	18	2
CO19	WW, WS	8	112	2	56	2
	Key -
	HN	High nitrogen
	LN	low nitriogen
	WW	Well-watered
	WS	water-stressed
